# Contrasting Response of Microeukaryotic and Bacterial Communities to the Interplay of Seasonality and Stochastic Events in Shallow Soda Lakes

**DOI:** 10.1101/2023.03.15.532723

**Authors:** Zsuzsanna Márton, Bianka Csitári, Tamás Felföldi, Ferenc Jordán, András Hidas, Attila Szabó, Anna J. Székely

## Abstract

Seasonal environmental variation is a leading driver of microbial planktonic community assembly and interactions. Yet, unexpected departures from general seasonal successional trends are often reported. To understand the role of local stochastic events in modifying seasonal succession, we sampled fortnightly throughout three seasons (spring, summer, and autumn) five nearby shallow soda lakes exposed to the same seasonal meteorological changes. We characterised their microeukaryotic and bacterial communities by 18S and 16S rRNA gene sequencing, respectively. Biological interactions were inferred by the analyses of synchronous and time-shifted interaction networks, and the keystone taxa were topologically identified. The pans showed similar succession patterns during the study period with spring being characterised by high relevance of trophic interactions and certain level of community stability followed by a more dynamic and variable summer-autumn period both in respect of community composition and microbial interactions. Adaptation to general seasonal changes happened through the abundant shared core microbiome of the pans. However, stochastic events such as desiccation and cyanobacterial blooms disrupted common network attributes and introduced shifts from the prevalent seasonal trajectory. These were more pronounced for microeukaryotes than for bacteria which was reflected in increased turnover and contribution of non-core microeukaryotes. Our results demonstrated that despite being extreme and highly variable habitats, shallow soda lakes exhibit certain similarities in the seasonality of their planktonic communities, yet random stochastic events such as droughts can instigate substantial deviations from prevalent trends for the microeukaryotic but not bacterial communities.
