## Supplementary material for "Contrasting Response of Microeukaryotic and Bacterial Communities to the Interplay of Seasonality and Stochastic Events in Shallow Soda Lakes": Table S1

### Sheet: Meta_environmental_data
Sample code	Pan name	Sampling time	Sampling date	Season	Pan type	Water depth (cm)	pH	Water temperature (°C)	DO (%)	Salinity (g/L)	TN (µg/L)	TP (µg/L)	DOC (mg/L)	Chlorophyll a (µg/L)	Daphnia magna (ind/L)	Daphnia atkinsoni (ind/L)	Moina brachiata (ind/L)	Arctodiaptomus spinosus (ind/L)	Arctodiaptomus bacilifer (ind/L)	Megacyclops viridis (ind/L)	Ceriodaphnia reticulata (ind/L)	Copepoda (ind/L)	Cladocera (ind/L)
B01	Böddi-szék	1	2023-04-12	Spring	Turbid	2023-09-03	2023-09-01	17.9	115.4	2023-05-01	4174.15	3516.6	35.0	319.5	10	3.5	5	74.5	0	0	0	74.5	18.5
B02	Böddi-szék	2	2023-04-26	Spring	Turbid	14.0	2023-09-04	15.7	92.0	5.0	4174.15	2693	28.2	375.0	2	0	1	173.5	0	0	0	173.5	3
B03	Böddi-szék	3	2023-05-17	Spring	Turbid	9.0	2023-09-02	26.3	122.6	2023-05-03	3657.31	1596.6	29.8	238.5	5.5	0	28	225	18	0	0	243	33.5
B04	Böddi-szék	4	2023-05-29	Spring	Turbid	2023-04-05	2023-09-05	25.2	104.3	2023-06-05	4425.86	2416.6	37.0	105.1	1	0	10	92.5	8.5	0	0	101	11
B05	Böddi-szék	5	2023-06-15	Summer	Turbid	10.0	2023-09-05	26.1	99.0	2023-10-02	6174.38	3340	61.8	107.9	10	0	50	622.5	0	15	0	637.5	60
B06	Böddi-szék	6	2023-06-29	Summer	Turbid	12.0	2023-09-08	21.4	86.3	2023-09-02	5508.2	4666	51.7	204.5	0	0	6	158.5	0	0	0	158.5	6
B07	Böddi-szék	7	2023-07-13	Summer	Turbid	7.0	2023-09-06	24.1	102.2	15.3	7008.37	6406.6	446.9	230.0	0	0	8	592	153	0	0	745	8
B08	Böddi-szék	8	2023-07-27	Summer	Turbid	10.0	2023-09-04	22.3	108.2	9.0	5761.58	0	126.1	153.4	0	0	0	55.5	0	0	0	55.5	0
B09	Böddi-szék	9	2023-08-14	Summer	Turbid	5.0	2023-09-08	24.4	135.4	2023-12-04	6889.23	5480	78.7	85.4	0	0	1.43	175	0	0	0	175	1.43
B10	Böddi-szék	10	2023-08-29	Summer	Turbid	5.0	2023-09-07	25.7	120.6	23.3	13551.1	8193	1266.4	13.2	0	0	0	240	10	0	0	250	0
B11	Böddi-szék	11	2023-09-11	Autumn	Turbid	2023-03-05	2023-09-07	24.8	198.0	18.8	9943.28	4360	545.3	264.2	0	0	1730	243	0	0	0	243	1730
B12	Böddi-szék	12	2023-09-27	Autumn	Turbid	2023-11-05	2023-09-08	18.2	92.0	2023-05-08	4096.96	2173	29.0	51.1	0	0	70	47.5	0	0	0	47.5	70
B13	Böddi-szék	13	2023-10-16	Autumn	Turbid	2023-08-05	2023-09-06	17.4	130.0	2023-08-06	3200.81	4300	598.6	255.7	0	0	386	91	0	0	0	91	386
B14	Böddi-szék	14	2023-11-14	Autumn	Turbid	9.0	2023-09-06	6.0	92.0	2023-04-08	2415.37	1453.3	428.9	NA	0	0	8.65	15.85	0	0	0	15.85	8.65
K01	Kelemen-szék	1	2023-04-12	Spring	Turbid	14.5	2023-08-09	14.1	82.9	2023-02-06	3026.36	3860	20.9	247.2	1.5	3	4.5	369.5	0	0	0	369.5	9
K02	Kelemen-szék	2	2023-04-26	Spring	Turbid	13.5	2023-09-02	16.6	105.9	2023-02-04	3279.75	3450	19.9	251.4	0	12	1	544.5	0	0	0	544.5	13
K03	Kelemen-szék	3	2023-05-17	Spring	Turbid	17.0	2023-09-02	22.5	104.0	2023-02-04	3489.5	2510	20.2	541.7	0	12	11	267.5	0	0	0	267.5	13
K04	Kelemen-szék	4	2023-05-29	Spring	Turbid	13.0	2023-09-01	27.8	91.9	2023-03-02	4669.17	3466	32.3	89.5	40	0	161.5	78	0	0	0	78	201.5
K05	Kelemen-szék	5	2023-06-15	Summer	Turbid	4.0	2023-09-04	30.3	112.6	2023-05-06	5016.53	4343.3	52.1	306.7	9	0	6	1263	0	0	0	1263	15
K06	Kelemen-szék	6	2023-06-29	Summer	Turbid	2.0	2023-09-08	24.8	79.7	2.0	2770.63	7380	2023-10-01	362.2	5	0	20	25	0	0	0	25	25
K09	Kelemen-szék	9	2023-08-14	Summer	Turbid	5.0	2023-09-08	27.8	180.0	7.0	6801.97	4646	69.9	498.4	1	0	6	2	0	0	0	2	7
K12	Kelemen-szék	12	2023-09-27	Autumn	Turbid	2.0	2023-09-04	19.4	107.5	2023-04-01	5207.83	4560	33.7	267.1	10	0	171	0	1	0	0	1	181
K14	Kelemen-szék	14	2023-11-14	Autumn	Turbid	11.0	2023-09-04	2023-07-01	89.5	2023-02-06	1517.13	2346.6	306.3	NA	0	0	86.5	32.5	10.5	0	0	43	86.5
V01	Pan_no60	1	2023-04-12	Spring	Turbid	27.5	2023-09-03	13.7	82.5	4.0	4737.97	4726.6	32.1	15.4	0.2	0	0	527	0	0	0	527	0.2
V02	Pan_no60	2	2023-04-26	Spring	Turbid	24.5	2023-09-04	15.2	102.0	4.0	4123.81	4830	31.0	2023-02-09	0	0.5	0	244.5	0	0	0	244.5	0.5
V03	Pan_no60	3	2023-05-17	Spring	Turbid	27.0	2023-09-04	21.2	91.1	4.0	4303.36	4826.6	34.9	2023-01-08	4	2	3	171.5	0	0	0	171.5	9
V04	Pan_no60	4	2023-05-29	Spring	Turbid	23.0	2023-09-02	23.9	45.4	2023-04-09	5746.48	4003.3	46.7	2023-01-09	111.43	0	285.72	65.72	0	0	0	65.72	397.15
V05	Pan_no60	5	2023-06-15	Summer	Turbid	12.0	2023-09-05	29.4	153.6	8.0	7281.9	4350	76.6	2023-03-04	0	0	40	950	0	0	0	950	40
V06	Pan_no60	6	2023-06-29	Summer	Turbid	10.0	2023-09-07	22.1	114.1	2023-05-04	5533.37	8513.3	53.6	112.5	0	0	0	273.5	0	0	0	273.5	0
V07	Pan_no60	7	2023-07-13	Summer	Turbid	5.0	2023-09-08	25.4	116.9	2023-09-04	7476.55	11573	276.3	498.5	0	0	5	1195	0	0	0	1195	5
V08	Pan_no60	8	2023-07-27	Summer	Turbid	15.0	2023-09-06	21.2	127.4	8.0	7206.38	12813	96.4	426.1	0	0	0	820	0	0	0	820	0
V09	Pan_no60	9	2023-08-14	Summer	Turbid	4.0	2023-09-07	28.1	157.5	9.0	8674.68	10706	367.1	672.6	0	0	0	92	0	0	0	92	0
V10	Pan_no60	10	2023-08-29	Summer	Turbid	2.0	2023-09-09	25.9	62.5	13.1	15069.7	0	1281.7	NA	0	0	0	203	0	0	0	203	0
V11	Pan_no60	11	2023-09-11	Autumn	Turbid	12.0	2023-09-06	25.2	129.1	2023-11-04	11493.8	25013	821.0	696.7	0	0	0	1490	0	0	0	1490	0
V12	Pan_no60	12	2023-09-27	Autumn	Turbid	11.0	2023-09-07	18.9	110.3	2023-05-05	4669.17	7480	49.4	28.6	0	0	0.29	80.72	0	0	0	80.72	0.29
V13	Pan_no60	13	2023-10-16	Autumn	Turbid	2023-05-05	2023-09-06	19.5	108.6	2023-07-01	4628.54	11373	710.9	26.9	0	0	103.5	146.5	0	0	0	146.5	103.5
V14	Pan_no60	14	2023-11-14	Autumn	Turbid	15.6	2023-09-07	2023-06-07	99.1	2023-04-05	2538.83	3826.6	496.1	NA	0	0	300	1450	150	0	0	1600	300
S01	Sós-ér	1	2023-04-12	Spring	Brown	44.0	2023-08-05	15.9	66.8	2023-04-01	6219.69	1326	83.6	268.4	68	2	0	0	198	2	0	200	70
S02	Sós-ér	2	2023-04-26	Spring	Brown	40.0	2023-08-09	16.2	71.0	2023-04-01	6760.02	536.6	87.9	264.2	9.9	0	0	0	24.5	0	0	24.5	9.9
S03	Sós-ér	3	2023-05-17	Spring	Brown	42.0	2023-08-07	24.0	47.0	2023-04-01	6068.67	523	83.8	117.1	56	48	0	2.5	40	0	0.15	42.5	104.15
S04	Sós-ér	4	2023-05-29	Spring	Brown	37.0	2023-08-07	24.6	52.0	2023-04-09	7540.32	1053.3	107.5	78.8	6.15	0	0	0	13.5	0	0	13.5	6.15
S05	Sós-ér	5	2023-06-15	Summer	Brown	25.0	2023-09-02	25.9	46.6	2023-07-03	10690	1130	162.4	49.2	3.45	0	0.05	1.5	20.1	0	0	21.6	3.455
S06	Sós-ér	6	2023-06-29	Summer	Brown	25.0	2023-09-05	24.9	86.3	2023-06-08	10300.7	1266	156.7	195.9	0	0	3	0	50	0	0	3	50
S07	Sós-ér	7	2023-07-13	Summer	Brown	23.0	2023-09-05	26.5	120.4	10.0	14541.1	1213.3	243.4	257.7	0	0	1	0	2034	0.1	0	2034.1	1
S08	Sós-ér	8	2023-07-27	Summer	Brown	46.0	2023-09-07	20.3	109.6	0.9	13140	1266	212.3	164.3	0	0	0	0	0.1	0.05	0	0.15	0
S09	Sós-ér	9	2023-08-14	Summer	Brown	8.0	2023-09-08	25.5	179.0	2023-08-04	14484.1	1926.6	218.0	183.3	0	0	2	0	0	0	0	0	2
S10	Sós-ér	10	2023-08-29	Summer	Brown	7.0	2023-09-07	27.0	157.3	2023-12-06	23186.4	1253	359.4	106.5	0	0	11.95	0.85	0	0	0	0.85	11.95
S11	Sós-ér	11	2023-09-11	Autumn	Brown	10.0	2023-09-05	25.4	191.0	15.1	22431.3	1273	352.9	52.3	0	0.1	0.1	0.4	0.1	0	0	0.5	0.2
S12	Sós-ér	12	2023-09-27	Autumn	Brown	15.0	2023-09-04	19.9	42.9	2023-05-05	11846.2	796	161.4	81.0	50	0	375	0	130	0	0	130	425
S13	Sós-ér	13	2023-10-16	Autumn	Brown	15.0	2023-09-02	18.8	71.3	2023-06-09	10142.5	580	800.5	57.9	6.7	0.2	7	0	32.5	0	0	32.5	13.2
S14	Sós-ér	14	2023-11-14	Autumn	Brown	20.0	2023-09-03	2023-06-09	82.6	2023-03-08	5805.62	766.6	377.7	NA	64.5	0	8	7	36.5	0	0	43.5	72.5
Z01	Zab-szék	1	2023-04-12	Spring	Turbid	2023-09-08	2023-09-02	15.4	117.1	2023-03-04	3610.32	4650	23.7	319.5	11	5	1	130	0	0	0	131	17
Z02	Zab-szék	2	2023-04-26	Spring	Turbid	26.0	2023-09-06	15.3	93.1	2023-03-04	3528.1	4030	27.1	323.8	2	0	0	87	0	0	0	87	2
Z03	Zab-szék	3	2023-05-17	Spring	Turbid	15.0	2023-09-04	23.7	116.0	2023-03-04	3340.16	3353	26.0	204.5	12.5	0	2.5	202	0	1	0	202	14.5
Z04	Zab-szék	4	2023-05-29	Spring	Turbid	20.0	2023-09-05	24.2	115.2	2023-04-01	3516.35	3526	28.5	2023-08-05	3.5	0	2	1006.5	0	0	0	1006.5	5.5
Z05	Zab-szék	5	2023-06-15	Summer	Turbid	15.0	2023-09-05	30.9	139.1	2023-05-08	4627.22	4746.6	45.9	93.7	0.35	0	5.15	47	0	0	0	47	5.5
Z06	Zab-szék	6	2023-06-29	Summer	Turbid	7.0	2023-09-07	24.0	98.1	2023-06-01	4836.98	7800	45.1	255.6	0	0	4.5	194.5	0	0	0	194.5	4.5
Z07	Zab-szék	7	2023-07-13	Summer	Turbid	22.0	2023-09-07	23.6	97.8	2023-09-03	6610.68	9473.3	326.0	136.3	0	0	2140	1190	0	0	0	1190	2140
Z08	Zab-szék	8	2023-07-27	Summer	Turbid	5.0	2023-09-08	19.6	92.7	2023-07-04	5273.27	7800	54.9	598.6	0	0	30	845	0	0	0	845	30
Z09	Zab-szék	9	2023-08-14	Summer	Turbid	8.0	2023-09-08	27.2	113.2	2023-10-03	7104.02	14733	610.9	51.3	0	0	150	960	0	0	0	960	150
Z10	Zab-szék	10	2023-08-29	Summer	Turbid	2023-01-05	10.0	24.9	150.2	27.8	25686.7	22983	3341-02-01	588.7	0	0	0	40	0	0	0	40	0
Z12	Zab-szék	12	2023-09-27	Autumn	Turbid	4.0	2023-09-07	21.1	139.6	2023-05-01	4550.03	3960	35.9	2023-12-08	0	0	2	44	0	0	0	44	2
Z14	Zab-szék	14	2023-11-14	Autumn	Turbid	6.0	2023-09-06	2023-05-09	88.7	2023-02-08	2194.54	1900	208.8	NA	0	0	12	49	0	0	0	49	12
