## Supplementary material for "Contrasting Response of Microeukaryotic and Bacterial Communities to the Interplay of Seasonality and Stochastic Events in Shallow Soda Lakes": Table S2

### Sheet: Euk
	Abbreviation	Genus/clade	Böddi-szék		Pan no. 60		Kelemen-szék		Zab-szék		Sós-ér
			Mean	Min-Max	Mean	Min-Max	Mean	Min-Max	Mean	Min-Max	Mean	Min-Max
Microeukaryotes	Ad	Andalucia			0.012	0-0.158
	An	Anomoeoneis					0.011	0-0.090	0.011	0-0.099	0.021	0-0.164
	Ca	Chlamydomonadales_X_unclassified							0.021	0-0.241
	Cd	Chrysophyceae_Clade-D_X									0.011	0-0.128
	Ce	Cercozoa_unclassified	0.005	0-0.056					0.025	0-0.134
	Cf	Chrysophyceae_Clade-F_X									0.013	0-0.126
	Ch	Choricystis	0.211	0.002-0.575	0.115	0.003-0.624	0.363	0-0.825	0.304	0.007-0.864	0.051	0-0.225
	Cl	Chloroparva	0.041	0.005-0.195	0.192	0.018-0.472			0.024	0.004-0.101	0.013	0-0.097
	Cr	Chlorophyta_unclassified	0.013	0-0.137					0.011	0-0.062	0.026	0-0.231
	Ct	Chytridiomycetes_unclassified							0.007	0-0.093
	Cu	Chlorellales_X_unclassified	0.091	0.003-0.307	0.163	0.009-0.419	0.035	0-0.296	0.126	0-0.651	0.138	0-0.538
	Cy	Chrysophyceae_X_unclassified							0.034	0-0.230
	Di	Diacronema							0.008	0-0.099	0.033	0-0.231
	Fu	Fungi_unclassified	0.005	0-0.051	0.013	0-0.141					0.009	0-0.098
	Ha	Halocafeteria							0.011	0-0.059
	Hl	Halteria					0.069	0-0.592			0.007	0-0.051
	Hn	Hanusia									0.009	0-0.067
	Hp	Hoplorhynchus									0.007	0-0.094
	Ht	Halteriidae_X									0.021	0-0.167
	Ko	Komma									0.051	0-0.537
	Ma	Marvania	0.012	0-0.073			0.048	0-0.375
	Na	Nannochloris	0.046	0-0.439	0.019	0-0.107
	Ni	Nitzschia	0.039	0-0.300			0.051	0-0.292	0.031	0-0.275
	Nn	Nannochloropsis			0.067	0-0.626					0.005	0-0.053
	No	Novel-clade-2_X							0.032	0-0.325
	Nv	Novel-Gran-6_X			0.011	0-0.103
	Oc	Ochrophyta_unclassified			0.005	0-0.064					0.029	0-0.067
	Op	Opisthokonta_unclassified			0.019	0-0.241					0.017	0-0.227
	Pa	Paraphysomonas			0.009	0-0.122					0.037	0-0.268
	Pe	Perkinsida_XXX			0.034	0-0.417
	Pi	Pirsonia_unclassified	0.006	0-0.085	0.008	0-0.101	0.014	0-0.129
	Pl	Platyophryida_unclassified							0.005	0-0.061
	Pn	Pirsonia									0.019	0-0.259
	Pr	Prorocentrum					0.032	0-0.167			0.011	0-0.094
	Ps	Pseudodendromonadales_XX									0.006	0-0.69
	Py	Pythium									0.012	0-0.103
	Ra	Raphid-pennate_unclassified							0.005	0-0.059
	Se	Sessilida_unclassified					0.006	0-0.052
	So	Sordariomycetes_unclassified									0.049	0-0.557
	Sp	Spumella	0.037	0-0.408	0.063	0-0.793			0.013	0-0.153
	St	Stramenopiles_unclassified			0.007	0-0.097			0.026	0-0.306
	Su	Surirella	0.005	0-0.057
	Te	Tetracystis									0.007	0-0.091
	Tr	Tremula			0.005	0-0.074
	Vo	Vorticella									0.008	0-0.116
	Wi	Wislouchiella					0.027	0-0.203
Bacteria	Ab	Absconditabacteriales_SR1
	Ai	Acidithiobacillaceae							0.007	0-0.089	0.007	0-0.101
	ac	acIII-A	0.026	0.032-0.059	0.034	0.017-0.095	0.064	0.018-0.232	0.043	0.013-0.157	0.025	0.002-0.086
	aV	acIV-C	0.011	0-0.054
	Ac	Actinobacteria									0.013	0-0.056
	Al	Algoriphagus									0.012	0-0.061
	ba	bacII-A									0.037	0-0.216
	bc	bacV									0.015	0-0.064
	Ba	Balneolaceae	0.016	0.002-0.068	0.008	0-0.059
	Bu	Burkholderiaceae					0.026	0-0.143			0.042	0-0.165
	Cc	Candidatus_Campbellbacteria					0.008	0-0.051
	Ce	Cecembia	0.005	0-0.066
	Cr	Cryomorphaceae	0.009	0-0.071
	Cy	Cyanobium_PCC-6307			0.119	0.002-0.281			0.021	0-0.102	0.008	0-0.067
	Cl	Cyclobacteriaceae	0.005	0-0.066							0.011	0-0.058
	Er	Erysipelotrichaceae_UCG-004									0.093	0-0.318
	Fl	Flavobacteriaceae									0.042	0-0.328
	Ge	Gemmatimonadetes			0.038	0-0.224
	Hy	Hydrogenophaga									0.027	0-0.093
	Iu	Ilumatobacter			0.025	0.001-0.087
	Il	Ilumatobacteraceae	0.036	0.011-0.086	0.021	0.002-0.054	0.029	0.006-0.106	0.034	0-0.168
	Iz	Izimaplasmatales	0.011	0.001-0.052
	Ki	Kiritimatiellaeota			0.053	0-0.224					0.006	0-0.067
	Lu	Luna1-A	0.059	0.009-0.195	0.014	0-0.059	0.075	0.017-0.186			0.071	0-0.319
	Mt	Methylophilaceae	0.024	0.007-0.063							0.035	0-0.067
	Me	Methylotenera					0.024	0.005-0.067
	Mi	Microscillaceae					0.012	0-0.061
	Ni	Nitriliruptoraceae	0.092	0.032-0.201	0.085	0.020-0.292	0.019	0.002-0.063	0.083	0.018-0.324	0.055	0-0.295
	No	Nodularia_PCC-9350									0.058	0-0.404
	Ox	Oxyphotobacteria	0.013	0-0.079			0.035	0-0.199	0.017	0-0.051
	Pa	Parcubacteria							0.037	0-0.134	0.008	0-0.114
	Pi	Phycisphaeraceae			0.024	0-0.130	0.014	0-0.115			0.006	0-0.066
	Pl	Planktosalinus	0.044	0-0.152	0.019	0-0.141			0.018	0-0.056	0.004	0-0.057
	Rh	Rhodobaca	0.024	0-0.082					0.016	0-0.058
	Ru	Ruminiclostridium_1	0.011	0-0.088					0.013	0-0.069
	Sa	Saprospiraceae	0.014	0-0.064	0.023	0-0.113	0.008	0-0.073			0.005	0-0.052
	Sp	Sphingobacteriales			0.006	0-0.063	0.009	0-0.052			0.012	0-0.085
	Sp	Sporichthyaceae	0.019	0.003-0.053					0.028	0.006-0.052
	Sy	Synechococcus_MBIC10613	0.036	0-0.219	0.028	0.001-0.132

### Sheet: Prok
Genus	Abbreviation
Absconditabacteriales_SR1	Ab
Acidithiobacillaceae	Ai
acIII-A	ac
acIV-C	aV
Actinobacteria	Ac
Algoriphagus	Al
bacII-A	ba
bacV	bc
Balneolaceae	Ba
Burkholderiaceae	Bu
Candidatus_Campbellbacteria	Cc
Cecembia	Ce
Cryomorphaceae	Cr
Cyanobium_PCC-6307	Cy
Cyclobacteriaceae	Cl
Erysipelotrichaceae_UCG-004	Er
Flavobacteriaceae	Fl
Gemmatimonadetes	Ge
Hydrogenophaga	Hy
Ilumatobacter	Iu
Ilumatobacteraceae	Il
Izimaplasmatales	Iz
Kiritimatiellaeota	Ki
Luna1-A	Lu
Methylophilaceae	Mt
Methylotenera	Me
Microscillaceae	Mi
Nitriliruptoraceae	Ni
Nodularia_PCC-9350	No
Oxyphotobacteria	Ox
Parcubacteria	Pa
Phycisphaeraceae	Pi
Planktosalinus	Pl
Rhodobaca	Rh
Ruminiclostridium_1	Ru
Saprospiraceae	Sa
Sphingobacteriales	Sp
Sporichthyaceae	Sp
Synechococcus_MBIC10613	Sy
